# Enkephalin-mediated modulation of basal somatic sensitivity by regulatory T cells in mice

**DOI:** 10.1101/2023.09.12.557326

**Authors:** Nicolas Aubert, Madeleine Purcarea, Julien Novarino, Julien Schopp, Alexis Audibert, Wangtianrui Li, Marie Fornier, Léonie Cagnet, Marie Naturel, Armanda Casrouge, Marie-Caroline Dieu-Nosjean, Nicolas Blanchard, Gilles Dietrich, Cedric Peirs, Gilles Marodon

**Affiliations:** Centre d’Immunologie et des Maladies Infectieuses (CIMI-PARIS), INSERM, CNRS, Sorbonne Université, Paris, F-75013, France; Université Clermont Auvergne, CHU Clermont-Ferrand, INSERM, Neuro-Dol, Clermont-Ferrand F-63000, France; Toulouse Institute for Infectious and Inflammatory Diseases (Infinity), INSERM, CNRS, Université Toulouse III - Paul Sabatier (UPS), Toulouse, F-31000, France; Institut de Recherche sur la Santé Digestive (IRSD), Université de Toulouse, INSERM, INRAE, ENVT, Université Toulouse III - Paul Sabatier (UPS), Toulouse, F-31000, France

## Abstract

CD4^+^CD25^+^Foxp3^+^ regulatory T cells (Treg) have been implicated in pain modulation in various inflammatory conditions. However, whether Treg cells hamper pain at steady state and by which mechanism is still unclear. From a meta-analysis of the transcriptomes of murine Treg and conventional T cells (Tconv), we observe that the proenkephalin gene (*Penk*), encoding the precursor of analgesic opioid peptides, ranks among the top 25 genes most enriched in Treg cells. We then present various evidence suggesting that *Penk* is regulated in part by members of the TNF receptor family and the transcription factor Batf. Using mice in which the promoter activity of *Penk* can be tracked with a fluorescent reporter, we also show that *Penk* expression is mostly detected in Treg and activated Tconv in non-inflammatory conditions in the colon and skin. Functionally, Treg cells proficient or deficient for *Penk* suppress equally well the proliferation of effector T cells *in vitro* and autoimmune colitis *in vivo*. In contrast, inducible ablation of *Penk* in Treg leads to heat hyperalgesia in both male and female mice. Overall, our results indicate that Treg might play a key role at modulating basal somatic sensitivity in mice through the production of analgesic opioid peptides.
