## Supplementary material for "Enkephalin-mediated modulation of basal somatic sensitivity by regulatory T cells in mice": Table S1

### Sheet: Feuil1
Gene	GSE7460	GSE15907	GSE17580	GSE24210	GSE37532	GSE40685	GSE42021	GSE50096-4d	GSE103216	GSE136582	GSE14308	Mean logFC
Il2ra	3.48	6.07	4.64	2.6	6.04	4.56	4.51	5.34	8.55	4.49	3.645	4.90227
Foxp3	4.36	4.46	4.7	4.05	4.33	NA	5.72	4.35	7.4	4.7	4.61	4.868
Itgae	4.57	2.79	2.82	3.77	3.8	4.65	5.95	2.7	7.63	2.71	8.44	4.53
Ctla4	3.34	4.74	3.3	3.99	4.04	4.35	5.42	3.68	7.51	3.45	4.43	4.38636
Ikzf2	2.42	4.59	2.32	3.43	4.02	3.5	4.44	3.63	7.94	3.4	5.21	4.08182
Klrg1	4.29	3.86	3.63	1.87	2.69	4.47	5.13	3.99	2.89	4.29	4.85	3.81455
Itgb8	3.43	2.86	NA	3.48	2.86	2.66	5.7	3.01	5.23	2.91	5.97	3.811
Rgs1	3.15	4.11	3.68	2.22	4.6	4.46	3.12	2.41	6.82	3.47	3.38	3.76545
Nrp1	2.85	4.18	2.24	3.46	3.86	3.47	2.78	3.09	8.02	3.06	4.385	3.76318
Gpr83	3.12	3.35	3.65	1.83	2.93	3.58	3.32	6.65	4.57	1.39	3.685	3.46136
Il2rb	1.71	4.83	2.13	1.88	3.44	3.75	3.3	2.67	7.64	1.7	4.08	3.37545
Tnfrsf4	2.59	3.43	3.01	1.35	2.81	4.17	3.88	3.32	5.75	3.54	2.59	3.31273
Penk	2.05	3.32	3.86	2.01	2.47	4.52	4.88	3.03	2.95	3.18	3	3.20636
Gsta4	2.39	2.27	3.11	2.7	2.45	4.36	NA	2.23	3.18	2.86	5.43	3.098
Fam129a	2.52	3.64	1.47	4.01	2.6	2.84	3.53	2.83	4.54	1.87	3.935	3.07136
Coro2a	1.73	3.24	2.67	1.89	2.81	4.32	NA	2.89	5.17	2.94	2.885	3.0545
Cd83	3.09	2.02	2.73	3.07	2.04	4.1	4.13	2.61	2.52	2.86	4.19	3.03273
Il1rl1	3.09	1.21	2.24	3.47	2.32	3.07	4.71	1.79	3.68	1.11	5.72	2.94636
Plagl1	3.26	1.52	3.31	4.08	1.42	3.88	4.53	1.37	2.42	1.25	5.09	2.92091
Fgl2	2.58	1.9	NA	3.06	2.74	2.28	3.12	2.61	1.96	1.18	7	2.843
Socs2	3.05	2.24	3.59	2.01	2.8	2.86	3.39	1.98	1.55	3.1	4.5	2.82455
Osbpl3	2.27	2.51	NA	2.49	2.12	3.17	3.72	2.05	3.99	1.44	4.18	2.794
Dusp4	2.98	1.78	NA	2.38	2.6	4.3	4.97	2.23	3.04	1.5	2.05	2.783
Il1r2	2.52	1.1	2.12	NA	1.07	3.34	2.93	1.3	6.82	2.43	4.08	2.771
Entpd1	1.6	2.99	1.1	2.65	3.45	2.11	2.07	2.87	3.75	1.99	5.09667	2.69788
Myo1e	1.04	3.35	1.49	1.9	2.75	1.92	1.75	3.36	4.58	2.45	4.7	2.66273
Gbp3	2.86	3.16	1.98	2.25	2.95	2.68	3.27	2.41	2.28	1.99	3.21	2.64
Ccr6	2.83	1.26	2.09	1.97	3.09	2.83	3.18	1.99	4.78	1.3	3.38	2.60909
Mdfic	2.42	1.59	1.91	3.31	2.43	2.98	3	1.42	5.36	1.05	3.13	2.6
Tnfrsf9	1.61	2.97	3.07	2.01	2.19	3.18	4.05	2.74	1.54	2.63	2.595	2.59864
Nt5e	2.02	3.04	NA	2.32	2.38	1.68	2.46	2.05	5.45	2.07	2.16	2.563
Ikzf4	2.51	1.53	2.4	2.38	1.98	3.42	3.11	1.81	4.03	1.91	3.08	2.56
Cish	1.84	2.19	2.09	NA	2.33	3.39	2.1	1.67	5.35	2.45	1.88	2.529
Lclat1	2.02	2.51	1.85	2.13	2.46	2.23	2.99	2.22	4.56	1.34	3.38	2.51727
Capg	1.57	2.59	1.68	NA	2.7	2.11	3.76	2.56	2.99	1.92	3.09	2.497
Neb	2.56	2.01	NA	2.07	1.74	1.05	4.22	1.87	3.76	2.49	2.46	2.423
Cst7	1.41	2.37	1.97	2.2	1.36	2.23	2.59	1.94	5.21	2.25	3.05	2.41636
Prg4	3.06	0.94	2.2	1.47	1.55	3.34	4.47	1.58	2.76	1.77	3.12	2.38727
Matn2	2.96	1.63	1.72	3.34	1.04	2.49	NA	1.74	1.46	1.68	5.61	2.367
Dst	3.17	1	1.23	3.05	2.02	1.89	2.42	1.73	3.9	2.13	3.35	2.35364
Ahr	3.11	1.29	1.33	2.43	1.33	2.28	2.86	1.2	3.8	NA	3.67	2.33
Swap70	2.09	1.79	1.7	1.9	1.93	2.65	3.25	2.46	2.93	1.47	3.4	2.32455
Ptger2	2.37	0.79	2.25	3.74	1.45	3.03	2.77	1.08	2.79	1.75	3.37	2.30818
Cyfip1	2.04	2.32	1.18	2.58	1.95	1.64	2.72	2.09	4.21	1.47	3.085	2.29864
Wls	2.15	2.38	1.84	1.46	2.01	2.39	2.38	2.3	3.44	1.44	3.03333	2.25667
Abcb1a	2.74	2.11	NA	2.21	1.84	1.73	2.13	1.73	3.88	1.48	2.68	2.253
Ptpn13	1.23	1.39	1.35	3.3	1.58	2.75	2.25	1.57	3.68	1.28	3.8	2.19818
Itih5	1.74	2.11	2.53	NA	1.99	2.52	3.28	2	1.83	1.38	2.38	2.176
Tnfrsf1b	1.89	2.28	1.38	2.06	1.76	1.52	2.84	2.14	3.93	1.26	2.48	2.14
Sdc4	2.2	1.29	NA	2.34	1.58	3.3	2.4	1.26	2.05	1.54	3.305	2.1265
Arhgap20	1.45	1.52	1.67	2.2	1.94	2.31	2.89	2	2.61	1.6	3.08	2.11545
Eea1	1.25	1.67	NA	2.36	1.66	1.42	3.04	1.54	4.31	1.25	2.54	2.104
Tnfrsf18	1.43	2.29	1.93	1.28	1.77	2.15	2.28	2.17	3.25	2.24	2.14	2.08455
Ybx3	1.88	2.1	1.12	2.05	1.39	2.27	2.17	1.15	4.34	NA	2.01	2.048
Vav2	2.14	1.38	NA	2.08	1.42	1.68	2.56	1.64	1.96	1.46	3.79	2.011
Hopx	2.04	1.53	1.73	1.66	2.03	2.81	2.36	1.56	NA	1.33	2.87	1.992
Casp4	1.24	1.21	NA	2.11	1.54	1.3	1.96	1.29	4.35	1.92	2.64	1.956
Ncmap	1.49	1.13	1.58	2.03	1.66	2.41	3.1	1.39	2.58	NA	2.14	1.951
Sh3bgrl2	2.29	1.63	1.7	1.74	1.88	2.14	2.64	1.26	2.48	0.96	2.57	1.93545
Slamf1	1.34	1.65	1.35	2.12	1.54	3.48	1.56	1.43	2.85	1.35	1.47	1.83091
Slc35d1	1.52	2.96	1.89	2.1	1.46	1.12	2.65	2.04	1.06	1.34	1.8	1.81273
Phlpp1	1.41	1.11	1.16	3.12	1.78	1.89	2.57	1.54	2.16	1.04	2.14	1.81091
Adamts6	1.58	1.99	NA	1.94	2.13	1.28	1.67	1.62	2.86	1.23	1.65	1.795
Gsto1	1.65	1.44	1.98	2.04	2.1	2.54	1.11	1.76	1	1.3	2.765	1.78955
Cd81	1.91	1.37	1.7	1.29	1.37	1.97	1.43	1.65	2.52	NA	2.51	1.772
Arrdc4	1.2	2.08	1.64	1.79	1.06	2.24	1.86	1.18	2.38	NA	2.175	1.7605
Map3k8	1.79	1.79	1.56	NA	1.82	1.98	2.48	1.33	2.25	1.15	1.33	1.748
Ccdc109b	1.82	1.38	1.4	NA	1.5	2.27	2.36	1.38	1.4	1.91	1.73	1.715
Rabgap1l	1.41	2.29	NA	1.2	1.93	1.08	1.43	1.69	3.06	1.06	1.95667	1.71067
Sh3bgrl	1.17	1.44	1.37	1.53	1.38	1.21	1.89	1.28	2.71	NA	2.45667	1.64367
Pros1	1.71	1.38	1.35	NA	2.7	1.85	1.01	1.47	1.87	1.06	1.72	1.612
Ift80	1.51	1.41	1.7	1.52	1.73	1.59	1.78	1.39	2.01	1.16	1.915	1.61045
Galm	1.85	1.65	NA	1.55	1.17	1.14	1.22	1.44	2.97	1.34	1.49	1.582
Samsn1	1.11	1.75	1.29	NA	1.26	1.39	1.65	1.66	2.05	1.39	1.19	1.474
Phtf2	1.36	1.75	1.27	NA	1.39	1.34	1.62	1.46	1.51	1.16	1.585	1.4445
Ergic1	1.3	1.34	1.16	1.11	1.27	1.33	1.31	1.13	2.06	1.03	2.42667	1.40606
